# Studying the effect of conserved tyrosine phosphorylation within SH2 domains

**DOI:** 10.64898/2026.08.13.744714

**Authors:** Gabrielle Martinez, Mindolay Fike, Madhuri Sosale, Swathi Shekharan, Kristen M. Naegle

**Affiliations:** Department of Biomedical Engineering and the Department of Genome Sciences, University of Virginia, Charlottesville, Virginia, United States of America

**Keywords:** Signaling, Protein, Post-Translational Modification, Phosphorylation

## Abstract

SH2 domains are phosphotyrosine-binding modules that play a critical role in cell signaling by mediating protein-protein interactions. While tyrosine phosphorylation has been shown to impact SH2 domain function in signaling, the specific effects of phosphorylation at different sites within the domain remain poorly understood. In this study, we selected two conserved regions of tyrosine phosphorylation within SH2 domains, near conserved binding interface residues, and developed approaches to evaluate the impact of those sites on ligand binding. Using a modified dot blot assay to screen phosphomimic mutations, we studied specific tyrosine residues within the PTPN11-N, LYN, and SYK-C SH2 domains, finding that the PTPN11 N-terminal site (Y63) modulates the specificity, reducing binding of physiologically relevant substrates. Our findings provide new insights into the regulatory mechanisms governing SH2 domain function and highlight the importance of site-specific phosphorylation in modulating protein-protein interactions in cell signaling pathways.
