## Supplemental Data Table 1 for "Studying the effect of conserved tyrosine phosphorylation within SH2 domains"

### Sheet: Sheet1
Uniprot ID	Gene Name	Protein Name	Tyrosine Site	Span	RNA	Protein Sequence	Kinase Used
Q15116	PDCD1	PD1	Y223 (Y248 mutated to F)	193-256	CUCCCGGGCCGCACGAGGGACAAUAGGAGCCAGGCGCACCGGCCAGCCCCUGAAGGAGGACCCCUCAGCCGUGCCUGUGUUCUCUGUGGACUAUGGGGAGCUGGAUUUCCAGUGGCGAGAGAAGACCCCGGAGCCCCCCGUGCCCUGUGUCCCUGAGCAGACGGAGUUUGCCACCAUUGUCUUUCCUAGCGGAAUGGGCACCUCAUCCCCCGCCCGCAGGGGCUCAGCUGACGGCCCUCGGAGUGCCCAGCCACUGAGGCCUGAGGAUGGACACUGCUCUUGGCCCCUCU	SRAARGTIGARRTGQPLKEDPSAVPVFSVDYGELDFQWREKTPEPPVPCVPEQTEFATIVFPSGMGTSSPARRGSADGPRSAQPLRPEDGHCSWPL	ABL1
Q15116	PDCD1	PD1	Y248 (Y223 mutated to F)	193-256	CUCCCGGGCCGCACGAGGGACAAUAGGAGCCAGGCGCACCGGCCAGCCCCUGAAGGAGGACCCCUCAGCCGUGCCUGUGUUCUCUGUGGACUUUGGGGAGCUGGAUUUCCAGUGGCGAGAGAAGACCCCGGAGCCCCCCGUGCCCUGUGUCCCUGAGCAGACGGAGUAUGCCACCAUUGUCUUUCCUAGCGGAAUGGGCACCUCAUCCCCCGCCCGCAGGGGCUCAGCUGACGGCCCUCGGAGUGCCCAGCCACUGAGGCCUGAGGAUGGACACUGCUCUUGGCCCCUCU	SRAARGTIGARRTGQPLKEDPSAVPVFSVDFGELDFQWREKTPEPPVPCVPEQTEYATIVFPSGMGTSSPARRGSADGPRSAQPLRPEDGHCSWPL	ABL1
Q13480	GAB1	GAB1	Y627 (Y659 mutated to F)	589-694	GUUCCCAUGAACCCAAACCUGUCCAGUGAAGACCCAAAUCUCUUUGGCAGUAACAGUCUUGAUGGAGGAAGCAGCCCUAUGAUCAAGCCCAAAGGAGACAAACAGGUGGAAUACUUAGAUCUCGACUUAGAUUCUGGGAAAUCCACACCACCACGUAAGCAAAAGAGCAGUGGCUCAGGCAGCAGUGUAGCAGAUGAGAGAGUGGAUUUUGUUGUUGUUGACCAACAGAAGACCUUGGCUCUAAAGAGUACCCGGGAAGCCUGGACAGAUGGGAGACAGUCCACAGAAUCAGAAACGCCAGCGAAGAGUGUGAAA	VPMNPNLSSEDPNLYGSNSLDGGSSPMIKPKGDKQVEFLDLDLDSGKSTPPRKQKSSGSGSSVADERVDFVVVDQQKTLALKSTREAWTDGRQSTESETPAKSVK	SRC
Q13480	GAB1	GAB1	Y659 (Y627 mutated to F)	589-694	GUUCCCAUGAACCCAAACCUGUCCAGUGAAGACCCAAAUCUCUUUGGCAGUAACAGUCUUGAUGGAGGAAGCAGCCCUAUGAUCAAGCCCAAAGGAGACAAACAGGUGGAAUUUUUAGAUCUCGACUUAGAUUCUGGGAAAUCCACACCACCACGUAAGCAAAAGAGCAGUGGCUCAGGCAGCAGUGUAGCAGAUGAGAGAGUGGAUUACGUUGUUGUUGACCAACAGAAGACCUUGGCUCUAAAGAGUACCCGGGAAGCCUGGACAGAUGGGAGACAGUCCACAGAAUCAGAAACGCCAGCGAAGAGUGUGAAA	VPMNPNLSSEDPNLFGSNSLDGGSSPMIKPKGDKQVEYLDLDLDSGKSTPPRKQKSSGSGSSVADERVDFVVVDQQKTLALKSTREAWTDGRQSTESETPAKSVK	SRC
P20138	CD33	CD33	Y340	329-350	CCGACCGUGGAGAUGGAUGAAGAACUGCACUAUGCGAGCUUAAACUUUCAUGGCAUGAAUCCA	PTVEMDEELHYASLNFHGMNP	ABL1
O14964	HGS	HGS	Y216	206-226	GAGAAAGAAGUGCGUGUUUGCGAGCCGUGUUAUGAACAGCUGAACCGCAAAGCGGAAGGCAAG	EKEVRVCEPCYEQLNRKAEGK	ABL1
Q96LC7	SIGLEC10	SIG10	Y667	657-678	GAAAGUCAGGAGAGCCAAGAAGAACUGCAUUAUGCGACCUUAAACUUUCCAGGCGUGCGCCCG	ESQESQEELHYATLNFPGVRP	ABL1
		YEEI			GAACCGCAGUAUGAAGAAAUUCCGAUUUUUCUGCUG	EPQYEEIPIFLL	ABL1
P31994	FCγR2B	FCγR2B	Y292	282-302	GGCAACAGCGGCAUGAGCAGCAAAAUGACCCAUGAUUGCGGCUAUGAAGAACUGCUGACCAGC	DKVGCENTITYSLLMHPDALE	ABL1
Q9H2W1	MS4A6A	MS4A6A	Y242	228-248	UUAGAUAAAGUGGGCUGCGAAAACACCAUUACCUAUAGCCUGCUGAUGCAUCCGGAUGCGCUGGAA	GNSGMSSKMTHDCGYEELLTS	ABL1
P07948	LYN	LYN	Y508	492-512	UUUCUGCAGAGCGUGCUGGAUGAUUUUUUUUGCGCGACCGAAGGCCAGUAUCAGCAGCAGCCG	FLQSVLDDFFCATEGQYQQQP	ABL1
			Region
Q06124	PTPN11	SHP2	N-SH2	6-102	AGAUGGUUUCACCCAAAUAUCACUGGUGUGGAGGCAGAAAACCUACUGUUGACAAGAGGAGUUGAUGGCAGUUUUUUGGCAAGGCCUAGUAAAAGUAACCCUGGAGACUUCACACUUUCCGUUAGAAGAAAUGGAGCUGUCACCCACAUCAAGAUUCAGAACACUGGUGAUUACUAUGACCUGUAUGGAGGGGAGAAAUUUGCCACUUUGGCUGAGUUGGUCCAGUAUUACAUGGAACAUCACGGGCAAUUAAAAGAGAAGAAUGGAGAUGUCAUUGAGCUUAAAUAUCCUCUG	RWFHPNITGVEAENLLLTRGVDGSFLARPSKSNPGDFTLSVRRNGAVTHIKIQNTGDYYDLYGGEKFATLAELVQYYMEHHGQLKEKNGDVIELKYPL
P07948	LYN	LYN	SH2	129-226	UGGUUUUUCAAGGAUAUAACCAGGAAGGACGCAGAAAGGCAGCUUUUGGCACCAGGAAAUAGCGCUGGAGCUUUCCUUAUUAGAGAAAGUGAAACAUUAAAAGGAAGCUUCUCUCUGUCUGUCAGAGACUUUGACCCUGUGCAUGGUGAUGUUAUUAAGCACUACAAAAUUAGAAGUCUGGAUAAUGGGGGCUACUACAUCUCUCCACGAAUCACUUUUCCCUGUAUCAGCGACAUGAUUAAACAUUACCAAAAGCAGGCAGAUGGCUUGUGCAGAAGAUUGGAGAAGGCUUGU	WFFKDITRKDAERQLLAPGNSAGAFLIRESETLKGSFSLSVRDFDPVHGDVIKHYKIRSLDNGGYYISPRITFPCISDMIKHYQKQADGLCRRLEKAC
P43405	SYK	SYK	C-SH2	160-265	GGAUCCGCUCACGAAAAAAUGCCAUGGUUUCACGGUAAAAUCAGUCGGGAAGAGUCGGAACAGAUUGUCUUGAUAGGCUCUAAAACCAACGGCAAGUUUUUAAUUCGCGCGCGUGAUAACAAUGGCUCAUAUGCAUUAUGUCUGCUGCAUGAAGGUAAAGUACUGCAUUACCGUAUCGAUAAAGAUAAGACCGGAAAGCUUAGCAUCCCGGAGGGGAAAAAAUUCGACACGCUGUGGCAGCUGGUGGAACAUUAUUCCUACAAAGCCGACGGCCUCCUGCGCGUUUUGACUGUGCCGUGCCAAAAAAUUGGUACCGCGG	GSAHEKMPWFHGKISREESEQIVLIGSKTNGKFLIRARDNNGSYALCLLHEGKVLHYRIDKDKTGKLSIPEGKKFDTLWQLVEHYSYKADGLLRVLTVPCQKIGTA
